# Resolution of the curse of dimensionality in single-cell RNA sequencing data analysis

**DOI:** 10.1101/2022.05.02.490246

**Authors:** Yusuke Imoto, Tomonori Nakamura, Emerson G. Escolar, Michio Yoshiwaki, Yoji Kojima, Yukihiro Yabuta, Yoshitaka Katou, Takuya Yamamoto, Yasuaki Hiraoka, Mitinori Saitou

## Abstract

Single-cell RNA sequencing (scRNA-seq) can determine gene expression in numerous individual cells simultaneously, promoting progress in the biomedical sciences. However, scRNA-seq data are high-dimensional with substantial technical noise, including dropouts. During analysis of scRNA-seq data, such noise engenders a statistical problem known as the curse of dimensionality (COD). Based on high-dimensional statistics, we herein formulate a noise reduction method, RECODE (resolution of the curse of dimensionality), for high-dimensional data with random sampling noise. We show that RECODE consistently eliminates COD in relevant scRNA-seq data with unique molecular identifiers. RECODE does not involve dimension reduction and recovers expression values for all genes, including lowly expressed genes, realizing precise delineation of cell-fate transitions and identification of rare cells with all gene information. Compared to other representative imputation methods, RECODE employs different principles and exhibits superior overall performance in cell-clustering and single-cell level analysis. The RECODE algorithm is parameter-free, data-driven, deterministic, and high-speed, and notably, its applicability can be predicted based on the variance normalization performance. We propose RECODE as a general strategy for preprocessing noisy high-dimensional data.
