## Supplementary Table 1 for "Resolution of the curse of dimensionality in single-cell RNA sequencing data analysis"

### Sheet: Sheet1
Project	Paper	DataType	Annotation	DataSetID	SampleID	SampleName
CellBench	Tian et al., 2019	10X 3' scRNA-seq	CellBench	GSE118767	GSM3618014	H2228_H1975_A549_H838_HCC827_Mixture_10X
CellBench	Holik et al., 2017	Bulk_RNA-seq	A549	GSE86337	GSM2300446	A549 rep1
CellBench	Holik et al., 2017	Bulk_RNA-seq	A549	GSE86337	GSM2300447	A549 rep2
CellBench	Holik et al., 2017	Bulk_RNA-seq	H1975	GSE86337	GSM2300448	H1975 rep1
CellBench	Holik et al., 2017	Bulk_RNA-seq	H1975	GSE86337	GSM2300449	H1975 rep2
CellBench	Holik et al., 2017	Bulk_RNA-seq	HCC827	GSE86337	GSM2300450	HCC827 rep1
CellBench	Holik et al., 2017	Bulk_RNA-seq	HCC827	GSE86337	GSM2300451	HCC827 rep2
CellBench	Holik et al., 2017	Bulk_RNA-seq	H2228	GSE86337	GSM2300452	H2228 rep1
CellBench	Holik et al., 2017	Bulk_RNA-seq	H2228	GSE86337	GSM2300453	H2228 rep2
CellBench	Holik et al., 2017	Bulk_RNA-seq	H838	GSE86337	GSM2300454	H838 rep1
CellBench	Holik et al., 2017	Bulk_RNA-seq	H838	GSE86337	GSM2300455	H838 rep2
DROP-seq, smFISH	Torre et al., 2018	DROP-seq	DROP-seq	GSE99330	GSM2641350	WM989-A6G3_DropSeq
DROP-seq, smFISH	Torre et al., 2018	smFISH	smFISH	In the original manuscript	In the original manuscript	https://www.dropbox.com/sh/g9c84n2torx7nuk/AABZei_vVpcfTUNL7buAp8z-a?dl=0
hPGCLC induction_Clark	Chen et al., 2019	10X 3' scRNA-seq	hPGCLC_Clark	GSE140021	GSM4202950	ucla2.batch2.PGCLCd4
hPGCLC induction_Clark	Chen et al., 2019	10X 3' scRNA-seq	hPGCLC_Clark	GSE140021	GSM4202947	ucla2.batch2.PGCLCd1
hPGCLC induction_Clark	Chen et al., 2019	10X 3' scRNA-seq	hPGCLC_Clark	GSE140021	GSM4202948	ucla2.batch2.PGCLCd2
hPGCLC induction_Clark	Chen et al., 2019	10X 3' scRNA-seq	hPGCLC_Clark	GSE140021	GSM4202949	ucla2.batch2.PGCLCd3
hPGCLC induction_Clark	Chen et al., 2019	10X 3' scRNA-seq	hPGCLC_Clark	GSE140021	GSM4202951	ucla2.batch2.hESC
hPGCLC induction_Clark	Chen et al., 2019	10X 3' scRNA-seq	hPGCLC_Clark	GSE140021	GSM4202952	ucla2.batch2.iMeLC
Human Cell Atlas	Mereu et al., 2020	10X 3' scRNA-seq	10X	GSE133549	GSM4203961	10XV3_AN4491
Human Cell Atlas	Mereu et al., 2020	DROP-seq	DROP-seq	GSE133549	GSM3911759	Dropseq_N701
Human Cell Atlas	Mereu et al., 2020	DROP-seq	DROP-seq	GSE133549	GSM3911760	Dropseq_N702
Human Cell Atlas	Mereu et al., 2020	DROP-seq	DROP-seq	GSE133549	GSM3911761	Dropseq_N703
Human Cell Atlas	Mereu et al., 2020	DROP-seq	DROP-seq	GSE133549	GSM3911762	Dropseq_N704
Human Cell Atlas	Mereu et al., 2020	DROP-seq	DROP-seq	GSE133549	GSM3911763	Dropseq_N705
Human Cell Atlas	Mereu et al., 2020	DROP-seq	DROP-seq	GSE133549	GSM3911764	Dropseq_N706
Human Cell Atlas	Mereu et al., 2020	QUARTZ-seq	QUARTZ-seq	GSE133549	GSM3911781	QUARTZseq_P2S5
Human Cell Atlas	Mereu et al., 2020	QUARTZ-seq	QUARTZ-seq	GSE133549	GSM3911782	QUARTZseq_P3S6
Human Cell Atlas	Mereu et al., 2020	QUARTZ-seq	QUARTZ-seq	GSE133549	GSM3911783	QUARTZseq_P4S7
Human Cell Atlas	Mereu et al., 2020	QUARTZ-seq	QUARTZ-seq	GSE133549	GSM3911784	QUARTZseq_P5S8
Human Cell Atlas	Mereu et al., 2020	Smart-seq2	Smart-seq2	GSE133549	GSM3911793	SMARTseq2_allLanes
Human Cell Atlas	Hagemann-Jensen et al., 2020	Smart-seq3	Smart-seq3	E-MTAB-8735, PRJEB36367	ERX3848031	HCA benchmark
mixture of hiPSC & hPGCLC	This study	10X 3' scRNA-seq	mixture of hiPSC & hPGCLC	GSE175525	GSM5340861	mix of hiPSC and day4 hPGCLC [BTAG+]
mixture of hiPSC & hPGCLC	Kojima et al., 2017	Bulk_RNA-seq	hiPSC	GSE99350	GSM2642567	Ctrl_SOX17/EOMES, iPSC, MS081Y77
mixture of hiPSC & hPGCLC	Kojima et al., 2017	Bulk_RNA-seq	hiPSC	GSE99350	GSM2642568	Ctrl_SOX17/EOMES, iPSC, MS082Y08
mixture of hiPSC & hPGCLC	Kojima et al., 2017	Bulk_RNA-seq	hiPSC	GSE99350	GSM2642569	Ctrl_SOX17/EOMES, iPSC, MS082Y17
mixture of hiPSC & hPGCLC	Kojima et al., 2017	Bulk_RNA-seq	hiPSC	GSE99350	GSM2642570	Ctrl_SOX17/EOMES, iPSC, MS082Y39
mixture of hiPSC & hPGCLC	Kojima et al., 2017	Bulk_RNA-seq	hiPSC	GSE99350	GSM2642571	Ctrl_SOX17/EOMES, iPSC, MS102Y40
mixture of hiPSC & hPGCLC	Kojima et al., 2017	Bulk_RNA-seq	hiPSC	GSE99350	GSM2642699	Ctrl_MIXL1, iPSC, MS089Y05
mixture of hiPSC & hPGCLC	Kojima et al., 2017	Bulk_RNA-seq	hiPSC	GSE99350	GSM2642700	Ctrl_MIXL1, iPSC, MS089Y20
mixture of hiPSC & hPGCLC	Kojima et al., 2017	Bulk_RNA-seq	hiPSC	GSE99350	GSM2642701	Ctrl_MIXL1, iPSC, MS089Y35
mixture of hiPSC & hPGCLC	Kojima et al., 2017	Bulk_RNA-seq	hiPSC	GSE99350	GSM2642702	Ctrl_MIXL1, iPSC, MS089Y50
mixture of hiPSC & hPGCLC	Kojima et al., 2017	Bulk_RNA-seq	hPGCLC	GSE99350	GSM2642731	Ctrl_MIXL1, day4, MS089Y17
mixture of hiPSC & hPGCLC	Kojima et al., 2017	Bulk_RNA-seq	hPGCLC	GSE99350	GSM2642732	Ctrl_MIXL1, day4, MS089Y92
mixture of hiPSC & hPGCLC	Kojima et al., 2017	Bulk_RNA-seq	hPGCLC	GSE99350	GSM2642733	Ctrl_MIXL1, day4, MS089Y47
mixture of hiPSC & hPGCLC	Kojima et al., 2017	Bulk_RNA-seq	hPGCLC	GSE99350	GSM2642734	Ctrl_MIXL1, day4, MS089Y62
mixture of hiPSC & hPGCLC	Kojima et al., 2017	Bulk_RNA-seq	hiPSC	GSE99350	GSM2642739	Ctrl_EOMES KO+EOMES/SOX17, iPSC, MS102Y54
mixture of hiPSC & hPGCLC	Kojima et al., 2017	Bulk_RNA-seq	hiPSC	GSE99350	GSM2642740	Ctrl_EOMES KO+EOMES/SOX17, iPSC, MS102Y59
mixture of hiPSC & hPGCLC	Kojima et al., 2017	Bulk_RNA-seq	hPGCLC	GSE99350	GSM2642769	Ctrl_EOMES KO+EOMES/SOX17, day4, MS102Y90
mixture of hiPSC & hPGCLC	Kojima et al., 2017	Bulk_RNA-seq	hPGCLC	GSE99350	GSM2642770	Ctrl_EOMES KO+EOMES/SOX17, day4, MS102Y95
mixture of hiPSC & hPGCLC	Kojima et al., 2017	Bulk_RNA-seq	hiPSC	GSE99350	GSM2642779	Ctrl_WT, iPSC, MS081Y01
mixture of hiPSC & hPGCLC	Kojima et al., 2017	Bulk_RNA-seq	hPGCLC	GSE99350	GSM2642782	Ctrl_WT, day4, MS081Y04
mixture of hiPSC & hPGCLC	Kojima et al., 2017	Bulk_RNA-seq	hiPSC	GSE99350	GSM2642785	Ctrl_BLIMP1, iPSC, MS081Y10
mixture of hiPSC & hPGCLC	Kojima et al., 2017	Bulk_RNA-seq	hiPSC	GSE99350	GSM2642786	Ctrl_BLIMP1, iPSC, MS081Y11
mixture of hiPSC & hPGCLC	Kojima et al., 2017	Bulk_RNA-seq	hPGCLC	GSE99350	GSM2642793	Ctrl_BLIMP1, day4, MS081Y20
mixture of hiPSC & hPGCLC	Kojima et al., 2017	Bulk_RNA-seq	hPGCLC	GSE99350	GSM2642794	Ctrl_BLIMP1, day4, MS081Y21
mouse Gastrula	Pijuan-Sala et al., 2019	10X 3' scRNA-seq	E6.5	E-MTAB-6967, PRJEB28586	ERX2797484	Sample 5
mouse Gastrula	Pijuan-Sala et al., 2019	10X 3' scRNA-seq	E7.5	E-MTAB-6967, PRJEB28586	ERX2797479	Sample 6
PBMC_CITE-seq	10X Genomics	CITE-seq	PBMC_CITE-seq	demo data from 10X genomics	10k PBMCs from a Healthy Donor - Gene Expression with a Panel of TotalSeq™-B Antibodies	https://www.10xgenomics.com/jp/resources/datasets/10-k-pbm-cs-from-a-healthy-donor-gene-expression-and-cell-surface-protein-3-standard-3-0-0
hPGCLC induction_Clark	Chen et al., 2019	10X 3' scRNA-seq	hPGCLC_Clark	GSE140021	GSM4202941	ucla2.batch1.PGCLCd1
hPGCLC induction_Clark	Chen et al., 2019	10X 3' scRNA-seq	hPGCLC_Clark	GSE140021	GSM4202942	ucla2.batch1.PGCLCd2
hPGCLC induction_Clark	Chen et al., 2019	10X 3' scRNA-seq	hPGCLC_Clark	GSE140021	GSM4202943	ucla2.batch1.PGCLCd3
hPGCLC induction_Clark	Chen et al., 2019	10X 3' scRNA-seq	hPGCLC_Clark	GSE140021	GSM4202944	ucla2.batch1.PGCLCd4
hPGCLC induction_Clark	Chen et al., 2019	10X 3' scRNA-seq	hPGCLC_Clark	GSE140021	GSM4202945	ucla2.batch1.hESC
hPGCLC induction_Clark	Chen et al., 2019	10X 3' scRNA-seq	hPGCLC_Clark	GSE140021	GSM4202946	ucla2.batch1.iMeLC
